# A multicellular developmental program in a close animal relative

**DOI:** 10.1101/2024.03.25.586530

**Authors:** Marine Olivetta, Chandni Bhickta, Nicolas Chiaruttini, John Burns, Omaya Dudin

## Abstract

All animals develop from a single-celled zygote into a complex multicellular organism through a series of precisely orchestrated processes. Despite the remarkable conservation of early embryogenesis across animals, the evolutionary origins of this process remain elusive. By combining time-resolved imaging and transcriptomic profiling, we show that single cells of the ichthyosporean *Chromosphaera perkinsii -* a close relative that diverged from animals approximately 1 billion years ago - undergo symmetry breaking and develop through cleavage divisions to produce a prolonged multicellular colony with distinct co-existing cell types. Our findings about the autonomous developmental program of *C. perkinsii*, hint that such animal-like multicellular development is either much older than previously thought or evolved convergently in ichthyosporeans.

**One-Sentence Summary:** The ichthyosporean *C. perkinsii* develops via symmetry breaking, cleavage divisions, and forms spatially-organized colonies with distinct cell types.
