## Supplementary material for "A multicellular developmental program in a close animal relative": Table S1

### Sheet: Sheet1
GO.ID	Term	Annotated	Significant	Expected	weight
GO:0015074	DNA integration	174	60	19.61	1.7e-16
GO:0075713	establishment of integrated proviral latency	40	18	4.51	7.2e-08
GO:0044826	viral genome integration into host DNA	40	18	4.51	7.2e-08
GO:0032196	transposition	40	17	4.51	4.6e-07
GO:0046718	viral entry into host cell	57	21	6.42	2.1e-06
GO:0042133	neurotransmitter metabolic process	15	9	1.69	7.5e-06
GO:0009083	branched-chain amino acid catabolic process	21	10	2.37	3.4e-05
GO:0006641	triglyceride metabolic process	54	17	6.08	4e-05
GO:0075732	viral penetration into host nucleus	27	11	3.04	8.2e-05
GO:0010438	cellular response to sulfur starvation	6	5	0.68	9.8e-05
