## Supplementary material for "A multicellular developmental program in a close animal relative": Table S2

### Sheet: Cluster_1
GO.ID	Term	Annotated	Significant	Expected	weight
GO:1902653	secondary alcohol biosynthetic process	29	17	4.6	1.7e-07
GO:0016126	sterol biosynthetic process	36	19	5.71	3.9e-06
GO:0006890	retrograde vesicle-mediated transport, Golgi to endoplasmic reticulum	31	15	4.91	2.2e-05
GO:0006772	thiamine metabolic process	11	8	1.74	4.1e-05
GO:0016197	endosomal transport	113	35	17.91	6.8e-05
GO:0071985	multivesicular body sorting pathway	28	13	4.44	0.00013
GO:0046655	folic acid metabolic process	10	7	1.59	0.00019
GO:0006626	protein targeting to mitochondrion	41	17	6.5	0.0002
GO:0042559	pteridine-containing compound biosynthetic process	16	9	2.54	0.00024
GO:0006888	endoplasmic reticulum to Golgi vesicle-mediated transport	69	26	10.94	0.00027
GO:0046395	carboxylic acid catabolic process	154	48	24.41	0.00043
GO:0070995	NADPH oxidation	4	4	0.63	0.00063
GO:0009240	isopentenyl diphosphate biosynthetic process	4	4	0.63	0.00063
GO:0009750	response to fructose	4	4	0.63	0.00063
GO:0045324	late endosome to vacuole transport	21	10	3.33	0.00063
GO:0006631	fatty acid metabolic process	168	50	26.63	0.00072
GO:0016024	CDP-diacylglycerol biosynthetic process	9	6	1.43	0.00085
GO:0016226	iron-sulfur cluster assembly	23	11	3.65	0.00099
GO:0031398	positive regulation of protein ubiquitination	24	11	3.8	0.00099
GO:0048753	pigment granule organization	10	6	1.59	0.00185
GO:0006084	acetyl-CoA metabolic process	18	9	2.85	0.00245
GO:0046653	tetrahydrofolate metabolic process	17	8	2.69	0.00247
GO:0110095	cellular detoxification of aldehyde	5	4	0.79	0.00274
GO:0042357	thiamine diphosphate metabolic process	8	5	1.27	0.00365
GO:0048280	vesicle fusion with Golgi apparatus	8	5	1.27	0.00365
GO:0006457	protein folding	102	27	16.17	0.00389
GO:0045337	farnesyl diphosphate biosynthetic process	3	3	0.48	0.00397
GO:0006081	cellular aldehyde metabolic process	31	15	4.91	0.00415
GO:0042364	water-soluble vitamin biosynthetic process	42	18	6.66	0.0043
GO:0045454	cell redox homeostasis	12	6	1.9	0.0061
GO:0045879	negative regulation of smoothened signaling pathway	9	5	1.43	0.00714
GO:0070072	vacuolar proton-transporting V-type ATPase complex assembly	6	4	0.95	0.0072
GO:1904152	regulation of retrograde protein transport, ER to cytosol	6	4	0.95	0.0072
GO:0045048	protein insertion into ER membrane	16	7	2.54	0.00755
GO:0006730	one-carbon metabolic process	16	7	2.54	0.00755
GO:0044743	protein transmembrane import into intracellular organelle	24	9	3.8	0.00837
GO:0009116	nucleoside metabolic process	32	12	5.07	0.00969
GO:0009086	methionine biosynthetic process	20	8	3.17	0.00979
GO:0032680	regulation of tumor necrosis factor production	13	6	2.06	0.00983
GO:0006891	intra-Golgi vesicle-mediated transport	21	8	3.33	0.01147
GO:0009092	homoserine metabolic process	10	5	1.59	0.01244
GO:0019626	short-chain fatty acid catabolic process	4	3	0.63	0.01401
GO:0060711	labyrinthine layer development	4	3	0.63	0.01401
GO:0042182	ketone catabolic process	10	6	1.59	0.01462
GO:1903749	positive regulation of establishment of protein localization to mitochondrion	7	4	1.11	0.0147
GO:0046417	chorismate metabolic process	7	4	1.11	0.0147
GO:0048208	COPII vesicle coating	7	4	1.11	0.0147
GO:0009070	serine family amino acid biosynthetic process	26	9	4.12	0.01487
GO:0051156	glucose 6-phosphate metabolic process	14	6	2.22	0.01494
GO:0097428	protein maturation by iron-sulfur cluster transfer	14	6	2.22	0.01494
GO:0043605	amide catabolic process	23	9	3.65	0.0155
GO:0006656	phosphatidylcholine biosynthetic process	11	5	1.74	0.01987
GO:0050667	homocysteine metabolic process	11	5	1.74	0.01987
GO:0090316	positive regulation of intracellular protein transport	36	11	5.71	0.01993
GO:0009409	response to cold	20	8	3.17	0.0215
GO:0033363	secretory granule organization	15	6	2.38	0.02162
GO:0015031	protein transport	658	143	104.3	0.02213
GO:1903292	protein localization to Golgi membrane	2	2	0.32	0.02511
GO:0071377	cellular response to glucagon stimulus	2	2	0.32	0.02511
GO:0019605	butyrate metabolic process	2	2	0.32	0.02511
GO:0060444	branching involved in mammary gland duct morphogenesis	2	2	0.32	0.02511
GO:0002071	glandular epithelial cell maturation	2	2	0.32	0.02511
GO:0006437	tyrosyl-tRNA aminoacylation	2	2	0.32	0.02511
GO:0032967	positive regulation of collagen biosynthetic process	2	2	0.32	0.02511
GO:0030043	actin filament fragmentation	2	2	0.32	0.02511
GO:0046726	positive regulation by virus of viral protein levels in host cell	2	2	0.32	0.02511
GO:0090031	positive regulation of steroid hormone biosynthetic process	2	2	0.32	0.02511
GO:0006850	mitochondrial pyruvate transmembrane transport	2	2	0.32	0.02511
GO:0062196	regulation of lysosome size	2	2	0.32	0.02511
GO:0140647	P450-containing electron transport chain	2	2	0.32	0.02511
GO:0036085	GDP-fucose import into Golgi lumen	2	2	0.32	0.02511
GO:0033384	geranyl diphosphate biosynthetic process	2	2	0.32	0.02511
GO:0002829	negative regulation of type 2 immune response	2	2	0.32	0.02511
GO:0042619	poly-hydroxybutyrate biosynthetic process	2	2	0.32	0.02511
GO:0016259	selenocysteine metabolic process	2	2	0.32	0.02511
GO:0048444	floral organ morphogenesis	2	2	0.32	0.02511
GO:0032330	regulation of chondrocyte differentiation	2	2	0.32	0.02511
GO:2000562	negative regulation of CD4-positive, alpha-beta T cell proliferation	2	2	0.32	0.02511
GO:0070682	proteasome regulatory particle assembly	2	2	0.32	0.02511
GO:0005986	sucrose biosynthetic process	2	2	0.32	0.02511
GO:0090181	regulation of cholesterol metabolic process	10	5	1.59	0.02569
GO:0008535	respiratory chain complex IV assembly	8	4	1.27	0.02575
GO:0000255	allantoin metabolic process	8	4	1.27	0.02575
GO:0001707	mesoderm formation	8	4	1.27	0.02575
GO:0008064	regulation of actin polymerization or depolymerization	27	10	4.28	0.02852
GO:0032273	positive regulation of protein polymerization	20	7	3.17	0.02878
GO:0009066	aspartate family amino acid metabolic process	47	17	7.45	0.02897
GO:0006879	intracellular iron ion homeostasis	16	6	2.54	0.03007
GO:0009404	toxin metabolic process	7	4	1.11	0.03085
GO:0035162	embryonic hemopoiesis	5	3	0.79	0.0309
GO:0071712	ER-associated misfolded protein catabolic process	5	3	0.79	0.0309
GO:0042744	hydrogen peroxide catabolic process	5	3	0.79	0.0309
GO:0089709	L-histidine transmembrane transport	5	3	0.79	0.0309
GO:0006487	protein N-linked glycosylation	39	11	6.18	0.03555
GO:0007030	Golgi organization	57	18	9.04	0.03682
GO:0031648	protein destabilization	17	6	2.69	0.04041
GO:0030307	positive regulation of cell growth	35	10	5.55	0.0405
GO:0046037	GMP metabolic process	9	4	1.43	0.04064
GO:0018202	peptidyl-histidine modification	9	4	1.43	0.04064
GO:0006558	L-phenylalanine metabolic process	13	5	2.06	0.04212
GO:0006612	protein targeting to membrane	36	11	5.71	0.0423
GO:0019941	modification-dependent protein catabolic process	239	53	37.89	0.04924

### Sheet: Cluster_2
GO.ID	Term	Annotated	Significant	Expected	weight
GO:0000272	polysaccharide catabolic process	31	23	7.03	1.1e-06
GO:0042135	neurotransmitter catabolic process	12	10	2.72	1.5e-05
GO:0048193	Golgi vesicle transport	143	55	32.45	2.2e-05
GO:0045184	establishment of protein localization	706	211	160.18	2.8e-05
GO:0007034	vacuolar transport	88	40	19.97	0.00015
GO:0072666	establishment of protein localization to vacuole	29	16	6.58	0.00015
GO:0006520	amino acid metabolic process	285	115	64.66	0.00037
GO:1901565	organonitrogen compound catabolic process	532	177	120.71	0.00056
GO:0034058	endosomal vesicle fusion	6	6	1.36	0.0006
GO:0006536	glutamate metabolic process	23	13	5.22	0.00114
GO:0006568	tryptophan metabolic process	15	9	3.4	0.00202
GO:0048268	clathrin coat assembly	5	5	1.13	0.00264
GO:0046050	UMP catabolic process	4	4	0.91	0.00264
GO:0046079	dUMP catabolic process	4	4	0.91	0.00264
GO:0006248	CMP catabolic process	4	4	0.91	0.00264
GO:0006249	dCMP catabolic process	4	4	0.91	0.00264
GO:0046950	cellular ketone body metabolic process	4	4	0.91	0.00264
GO:1903371	regulation of endoplasmic reticulum tubular network organization	4	4	0.91	0.00264
GO:0015734	taurine transport	6	5	1.36	0.00291
GO:0045493	xylan catabolic process	6	5	1.36	0.00291
GO:0010438	cellular response to sulfur starvation	6	5	1.36	0.00291
GO:0009970	cellular response to sulfate starvation	6	5	1.36	0.00291
GO:0006487	protein N-linked glycosylation	39	17	8.85	0.00294
GO:0007033	vacuole organization	86	32	19.51	0.00494
GO:0060236	regulation of mitotic spindle organization	14	8	3.18	0.00548
GO:0030243	cellulose metabolic process	14	8	3.18	0.00548
GO:0034063	stress granule assembly	9	6	2.04	0.00598
GO:0006145	purine nucleobase catabolic process	9	6	2.04	0.00598
GO:0099022	vesicle tethering	9	6	2.04	0.00598
GO:0006635	fatty acid beta-oxidation	38	17	8.62	0.00612
GO:0071577	zinc ion transmembrane transport	21	11	4.76	0.00671
GO:0010043	response to zinc ion	8	6	1.82	0.00826
GO:1903902	positive regulation of viral life cycle	7	5	1.59	0.00828
GO:0090148	membrane fission	7	5	1.59	0.00828
GO:0070814	hydrogen sulfide biosynthetic process	7	5	1.59	0.00828
GO:0006099	tricarboxylic acid cycle	33	14	7.49	0.00895
GO:0120162	positive regulation of cold-induced thermogenesis	15	8	3.4	0.00943
GO:0051289	protein homotetramerization	15	8	3.4	0.00943
GO:0019344	cysteine biosynthetic process	15	8	3.4	0.00943
GO:0009073	aromatic amino acid family biosynthetic process	18	9	4.08	0.01008
GO:0043605	amide catabolic process	23	12	5.22	0.01021
GO:0140962	multicellular organismal-level chemical homeostasis	8	5	1.82	0.01081
GO:0042059	negative regulation of epidermal growth factor receptor signaling pathway	5	4	1.13	0.01082
GO:1902224	ketone body metabolic process	5	4	1.13	0.01082
GO:0006828	manganese ion transport	5	4	1.13	0.01082
GO:0010996	response to auditory stimulus	3	3	0.68	0.01166
GO:0050995	negative regulation of lipid catabolic process	3	3	0.68	0.01166
GO:1902351	response to imidacloprid	3	3	0.68	0.01166
GO:0051305	chromosome movement towards spindle pole	3	3	0.68	0.01166
GO:0000103	sulfate assimilation	3	3	0.68	0.01166
GO:0006210	thymine catabolic process	3	3	0.68	0.01166
GO:0061003	positive regulation of dendritic spine morphogenesis	3	3	0.68	0.01166
GO:0006524	alanine catabolic process	3	3	0.68	0.01166
GO:0009585	red, far-red light phototransduction	3	3	0.68	0.01166
GO:1900017	positive regulation of cytokine production involved in inflammatory response	3	3	0.68	0.01166
GO:0150103	reactive gliosis	3	3	0.68	0.01166
GO:1902065	response to L-glutamate	3	3	0.68	0.01166
GO:0006491	N-glycan processing	10	6	2.27	0.01209
GO:0034755	iron ion transmembrane transport	13	7	2.95	0.01421
GO:0007032	endosome organization	28	13	6.35	0.01497
GO:0072583	clathrin-dependent endocytosis	19	9	4.31	0.01536
GO:0006639	acylglycerol metabolic process	65	24	14.75	0.01553
GO:0019878	lysine biosynthetic process via aminoadipic acid	8	5	1.82	0.01798
GO:0060425	lung morphogenesis	8	5	1.82	0.01798
GO:0006607	NLS-bearing protein import into nucleus	8	5	1.82	0.01798
GO:0006541	glutamine metabolic process	26	11	5.9	0.02013
GO:0033619	membrane protein proteolysis	13	8	2.95	0.02144
GO:0034394	protein localization to cell surface	13	7	2.95	0.02151
GO:1902116	negative regulation of organelle assembly	11	6	2.5	0.02155
GO:0045116	protein neddylation	11	6	2.5	0.02155
GO:0021761	limbic system development	14	7	3.18	0.02294
GO:0016482	cytosolic transport	69	25	15.66	0.02365
GO:0045444	fat cell differentiation	38	15	8.62	0.02484
GO:1902117	positive regulation of organelle assembly	30	12	6.81	0.02499
GO:1904262	negative regulation of TORC1 signaling	30	12	6.81	0.02499
GO:0009313	oligosaccharide catabolic process	7	5	1.59	0.02658
GO:0019673	GDP-mannose metabolic process	6	4	1.36	0.02662
GO:0071340	skeletal muscle acetylcholine-gated channel clustering	6	4	1.36	0.02662
GO:0010884	positive regulation of lipid storage	6	4	1.36	0.02662
GO:0042331	phototaxis	9	5	2.04	0.03298
GO:0000032	cell wall mannoprotein biosynthetic process	9	5	2.04	0.03298
GO:0046856	phosphatidylinositol dephosphorylation	15	7	3.4	0.03476
GO:0048873	homeostasis of number of cells within a tissue	4	3	0.91	0.03872
GO:0000338	protein deneddylation	4	3	0.91	0.03872
GO:0051292	nuclear pore complex assembly	4	3	0.91	0.03872
GO:0045056	transcytosis	4	3	0.91	0.03872
GO:0006106	fumarate metabolic process	4	3	0.91	0.03872
GO:0034381	plasma lipoprotein particle clearance	4	3	0.91	0.03872
GO:0098779	positive regulation of mitophagy in response to mitochondrial depolarization	4	3	0.91	0.03872
GO:2000643	positive regulation of early endosome to late endosome transport	4	3	0.91	0.03872
GO:0006914	autophagy	181	60	41.07	0.03921
GO:0035269	protein O-linked mannosylation	19	8	4.31	0.04655

### Sheet: Cluster_3
GO.ID	Term	Annotated	Significant	Expected	weight
GO:0051301	cell division	304	75	17.71	2e-22
GO:0007091	metaphase/anaphase transition of mitotic cell cycle	39	15	2.27	9.1e-10
GO:0007049	cell cycle	684	134	39.85	7.4e-09
GO:0032508	DNA duplex unwinding	46	16	2.68	1.5e-08
GO:0006302	double-strand break repair	125	28	7.28	7.5e-08
GO:0030261	chromosome condensation	19	10	1.11	1.1e-07
GO:0031145	anaphase-promoting complex-dependent catabolic process	13	8	0.76	1.2e-07
GO:0006270	DNA replication initiation	28	13	1.63	2.2e-07
GO:0065004	protein-DNA complex assembly	69	18	4.02	7e-07
GO:0140013	meiotic nuclear division	54	16	3.15	1.5e-06
GO:0070979	protein K11-linked ubiquitination	9	6	0.52	2.7e-06
GO:0006335	DNA replication-dependent chromatin assembly	7	5	0.41	1.2e-05
GO:0070192	chromosome organization involved in meiotic cell cycle	22	8	1.28	1.9e-05
GO:0050871	positive regulation of B cell activation	13	6	0.76	4.5e-05
GO:0034728	nucleosome organization	32	9	1.86	5.9e-05
GO:0000076	DNA replication checkpoint signaling	9	5	0.52	6.8e-05
GO:0006974	DNA damage response	399	63	23.24	0.00011
GO:0000915	actomyosin contractile ring assembly	6	4	0.35	0.00015
GO:0007059	chromosome segregation	167	46	9.73	0.00022
GO:0006260	DNA replication	200	41	11.65	0.00038
GO:1902975	mitotic DNA replication initiation	4	3	0.23	0.00075
GO:0006357	regulation of transcription by RNA polymerase II	387	39	22.54	0.00168
GO:0085020	protein K6-linked ubiquitination	5	3	0.29	0.0018
GO:0010212	response to ionizing radiation	49	9	2.85	0.0018
GO:0045619	regulation of lymphocyte differentiation	29	8	1.69	0.00201
GO:0045911	positive regulation of DNA recombination	24	6	1.4	0.00206
GO:0007051	spindle organization	86	13	5.01	0.00207
GO:0051383	kinetochore organization	11	4	0.64	0.0027
GO:0070316	regulation of G0 to G1 transition	11	4	0.64	0.0027
GO:0002639	positive regulation of immunoglobulin production	11	4	0.64	0.0027
GO:0048145	regulation of fibroblast proliferation	18	5	1.05	0.00298
GO:0034184	positive regulation of maintenance of mitotic sister chromatid cohesion	2	2	0.12	0.00339
GO:0006279	premeiotic DNA replication	2	2	0.12	0.00339
GO:0043111	replication fork arrest	2	2	0.12	0.00339
GO:0070058	tRNA gene clustering	2	2	0.12	0.00339
GO:0080175	phragmoplast microtubule organization	2	2	0.12	0.00339
GO:0098535	de novo centriole assembly involved in multi-ciliated epithelial cell differentiation	2	2	0.12	0.00339
GO:1900086	positive regulation of peptidyl-tyrosine autophosphorylation	2	2	0.12	0.00339
GO:0072234	metanephric nephron tubule development	6	3	0.35	0.00344
GO:0008608	attachment of spindle microtubules to kinetochore	12	4	0.7	0.00386
GO:0009629	response to gravity	12	4	0.7	0.00386
GO:0000722	telomere maintenance via recombination	13	4	0.76	0.00532
GO:0001824	blastocyst development	29	6	1.69	0.00568
GO:0001755	neural crest cell migration	7	3	0.41	0.00576
GO:0055075	potassium ion homeostasis	7	3	0.41	0.00576
GO:0007020	microtubule nucleation	21	5	1.22	0.00612
GO:0098742	cell-cell adhesion via plasma-membrane adhesion molecules	14	4	0.82	0.00711
GO:0000002	mitochondrial genome maintenance	31	6	1.81	0.00798
GO:0032986	protein-DNA complex disassembly	8	3	0.47	0.00882
GO:0034109	homotypic cell-cell adhesion	8	3	0.47	0.00882
GO:0035019	somatic stem cell population maintenance	8	3	0.47	0.00882
GO:0071364	cellular response to epidermal growth factor stimulus	8	3	0.47	0.00882
GO:0051865	protein autoubiquitination	15	4	0.87	0.00926
GO:0046580	negative regulation of Ras protein signal transduction	15	4	0.87	0.00926
GO:1990776	response to angiotensin	5	3	0.29	0.00972
GO:1900006	positive regulation of dendrite development	3	2	0.17	0.00976
GO:0036120	cellular response to platelet-derived growth factor stimulus	3	2	0.17	0.00976
GO:0034116	positive regulation of heterotypic cell-cell adhesion	3	2	0.17	0.00976
GO:0042244	spore wall assembly	3	2	0.17	0.00976
GO:0099559	maintenance of alignment of postsynaptic density and presynaptic active zone	3	2	0.17	0.00976
GO:0072015	podocyte development	3	2	0.17	0.00976
GO:0048790	maintenance of presynaptic active zone structure	3	2	0.17	0.00976
GO:0051894	positive regulation of focal adhesion assembly	3	2	0.17	0.00976
GO:0036089	cleavage furrow formation	3	2	0.17	0.00976
GO:0043651	linoleic acid metabolic process	3	2	0.17	0.00976
GO:0016200	synaptic target attraction	3	2	0.17	0.00976
GO:0048013	ephrin receptor signaling pathway	3	2	0.17	0.00976
GO:0051592	response to calcium ion	33	6	1.92	0.01089
GO:0000082	G1/S transition of mitotic cell cycle	49	8	2.85	0.01114
GO:0021955	central nervous system neuron axonogenesis	9	3	0.52	0.01266
GO:0014911	positive regulation of smooth muscle cell migration	9	3	0.52	0.01266
GO:0000075	cell cycle checkpoint signaling	82	17	4.78	0.01417
GO:0045814	negative regulation of gene expression, epigenetic	43	8	2.5	0.0142
GO:0034502	protein localization to chromosome	42	8	2.45	0.01524
GO:0051274	beta-glucan biosynthetic process	11	4	0.64	0.0172
GO:0090305	nucleic acid phosphodiester bond hydrolysis	10	3	0.58	0.01731
GO:0032211	negative regulation of telomere maintenance via telomerase	10	3	0.58	0.01731
GO:0001941	postsynaptic membrane organization	10	3	0.58	0.01731
GO:0031529	ruffle organization	6	3	0.35	0.01869
GO:0090333	regulation of stomatal closure	4	2	0.23	0.01878
GO:0018996	molting cycle, collagen and cuticulin-based cuticle	4	2	0.23	0.01878
GO:0030952	establishment or maintenance of cytoskeleton polarity	4	2	0.23	0.01878
GO:0010832	negative regulation of myotube differentiation	4	2	0.23	0.01878
GO:0010540	basipetal auxin transport	4	2	0.23	0.01878
GO:0097090	presynaptic membrane organization	4	2	0.23	0.01878
GO:0016479	negative regulation of transcription by RNA polymerase I	4	2	0.23	0.01878
GO:1902624	positive regulation of neutrophil migration	4	2	0.23	0.01878
GO:0051974	negative regulation of telomerase activity	4	2	0.23	0.01878
GO:0009555	pollen development	28	5	1.63	0.02116
GO:0046330	positive regulation of JNK cascade	11	3	0.64	0.0228
GO:0007099	centriole replication	20	4	1.17	0.02612
GO:0035303	regulation of dephosphorylation	20	4	1.17	0.029
GO:0045661	regulation of myoblast differentiation	12	3	0.7	0.02911
GO:0001942	hair follicle development	12	3	0.7	0.02911
GO:0097150	neuronal stem cell population maintenance	5	2	0.29	0.0301
GO:0042262	DNA protection	5	2	0.29	0.0301
GO:2000737	negative regulation of stem cell differentiation	5	2	0.29	0.0301
GO:0045655	regulation of monocyte differentiation	5	2	0.29	0.0301
GO:0046823	negative regulation of nucleocytoplasmic transport	5	2	0.29	0.0301
GO:0051276	chromosome organization	270	65	15.73	0.03485
GO:0008589	regulation of smoothened signaling pathway	32	5	1.86	0.03588
GO:0071852	fungal-type cell wall organization or biogenesis	15	4	0.87	0.03603
GO:0001841	neural tube formation	25	4	1.46	0.03617
GO:0008045	motor neuron axon guidance	13	3	0.76	0.03624
GO:0070293	renal absorption	6	2	0.35	0.04342
GO:0061744	motor behavior	6	2	0.35	0.04342
GO:0006269	DNA replication, synthesis of RNA primer	6	2	0.35	0.04342
GO:1902166	negative regulation of intrinsic apoptotic signaling pathway in response to DNA damage by p53 class mediator	6	2	0.35	0.04342
GO:1902893	regulation of miRNA transcription	6	2	0.35	0.04342
GO:0010026	trichome differentiation	6	2	0.35	0.04342
GO:0046596	regulation of viral entry into host cell	6	2	0.35	0.04342
GO:0007266	Rho protein signal transduction	17	4	0.99	0.04395
GO:0044344	cellular response to fibroblast growth factor stimulus	14	3	0.82	0.04419
GO:0042306	regulation of protein import into nucleus	14	3	0.82	0.04419
GO:0010948	negative regulation of cell cycle process	104	23	6.06	0.04786

### Sheet: Cluster_4
GO.ID	Term	Annotated	Significant	Expected	weight
GO:0044782	cilium organization	226	110	25.29	< 1e-30
GO:0003341	cilium movement	115	46	12.87	1.4e-15
GO:0001539	cilium or flagellum-dependent cell motility	85	34	9.51	2.6e-12
GO:0007224	smoothened signaling pathway	55	27	6.16	1e-11
GO:0060972	left/right pattern formation	71	31	7.95	1.1e-11
GO:0007283	spermatogenesis	156	45	17.46	8.4e-10
GO:0030326	embryonic limb morphogenesis	18	13	2.01	2e-09
GO:0061512	protein localization to cilium	28	16	3.13	5.7e-08
GO:0035050	embryonic heart tube development	29	15	3.25	8.1e-08
GO:0006355	regulation of DNA-templated transcription	548	106	61.33	9.3e-08
GO:0042461	photoreceptor cell development	17	11	1.9	2.1e-07
GO:0010837	regulation of keratinocyte proliferation	9	7	1.01	6.3e-06
GO:0051256	mitotic spindle midzone assembly	5	5	0.56	1.7e-05
GO:0021532	neural tube patterning	14	8	1.57	3.8e-05
GO:0007017	microtubule-based process	440	139	49.24	5.9e-05
GO:0039595	induction by virus of catabolism of host mRNA	6	5	0.67	9.4e-05
GO:0039579	suppression by virus of host ISG15-protein conjugation	6	5	0.67	9.4e-05
GO:0039520	induction by virus of host autophagy	6	5	0.67	9.4e-05
GO:0039502	suppression by virus of host type I interferon-mediated signaling pathway	6	5	0.67	9.4e-05
GO:0039644	suppression by virus of host NF-kappaB cascade	4	4	0.45	0.00016
GO:0021533	cell differentiation in hindbrain	4	4	0.45	0.00016
GO:0039648	modulation by symbiont of host protein ubiquitination	7	5	0.78	0.0003
GO:0019082	viral protein processing	7	5	0.78	0.0003
GO:0006325	chromatin organization	202	44	22.61	0.00031
GO:0001654	eye development	79	26	8.84	0.00048
GO:0007507	heart development	113	36	12.65	0.0006
GO:0055123	digestive system development	30	11	3.36	0.00138
GO:0090102	cochlea development	3	3	0.34	0.0014
GO:0043922	negative regulation by host of viral transcription	3	3	0.34	0.0014
GO:0003016	respiratory system process	9	5	1.01	0.00148
GO:0039657	suppression by virus of host gene expression	13	6	1.45	0.00165
GO:0046329	negative regulation of JNK cascade	6	4	0.67	0.00194
GO:0098534	centriole assembly	21	8	2.35	0.00223
GO:0021591	ventricular system development	14	6	1.57	0.00262
GO:0030261	chromosome condensation	19	7	2.13	0.00321
GO:0048706	embryonic skeletal system development	24	8	2.69	0.00339
GO:0060541	respiratory system development	52	15	5.82	0.0034
GO:0051654	establishment of mitochondrion localization	14	7	1.57	0.00408
GO:0009953	dorsal/ventral pattern formation	30	11	3.36	0.00441
GO:0051781	positive regulation of cell division	11	5	1.23	0.00449
GO:0090370	negative regulation of cholesterol efflux	4	3	0.45	0.00512
GO:0010226	response to lithium ion	4	3	0.45	0.00512
GO:0043583	ear development	29	12	3.25	0.00556
GO:0090162	establishment of epithelial cell polarity	16	6	1.79	0.00574
GO:0001822	kidney development	59	17	6.6	0.00577
GO:0048534	hematopoietic or lymphoid organ development	12	5	1.34	0.00699
GO:1903053	regulation of extracellular matrix organization	13	7	1.45	0.00743
GO:0060765	regulation of androgen receptor signaling pathway	8	4	0.9	0.00752
GO:1990403	embryonic brain development	8	4	0.9	0.00752
GO:0032222	regulation of synaptic transmission, cholinergic	8	4	0.9	0.00752
GO:2001046	positive regulation of integrin-mediated signaling pathway	8	4	0.9	0.00752
GO:0032655	regulation of interleukin-12 production	8	4	0.9	0.00752
GO:0030155	regulation of cell adhesion	93	18	10.41	0.00754
GO:0010717	regulation of epithelial to mesenchymal transition	17	6	1.9	0.00804
GO:0009612	response to mechanical stimulus	22	7	2.46	0.00805
GO:0060070	canonical Wnt signaling pathway	45	11	5.04	0.00914
GO:0048705	skeletal system morphogenesis	40	10	4.48	0.00951
GO:0031016	pancreas development	13	5	1.45	0.01034
GO:0050829	defense response to Gram-negative bacterium	13	5	1.45	0.01034
GO:0031333	negative regulation of protein-containing complex assembly	29	8	3.25	0.01089
GO:0198738	cell-cell signaling by wnt	78	21	8.73	0.01124
GO:0018393	internal peptidyl-lysine acetylation	11	5	1.23	0.01167
GO:0014037	Schwann cell differentiation	5	3	0.56	0.01173
GO:1904028	positive regulation of collagen fibril organization	5	3	0.56	0.01173
GO:1900748	positive regulation of vascular endothelial growth factor signaling pathway	5	3	0.56	0.01173
GO:1905935	positive regulation of cell fate determination	5	3	0.56	0.01173
GO:0032715	negative regulation of interleukin-6 production	5	3	0.56	0.01173
GO:0048251	elastic fiber assembly	5	3	0.56	0.01173
GO:1901390	positive regulation of transforming growth factor beta activation	5	3	0.56	0.01173
GO:0046426	negative regulation of receptor signaling pathway via JAK-STAT	5	3	0.56	0.01173
GO:0048714	positive regulation of oligodendrocyte differentiation	5	3	0.56	0.01173
GO:0060323	head morphogenesis	9	4	1.01	0.01235
GO:0010753	positive regulation of cGMP-mediated signaling	9	4	1.01	0.01235
GO:0030511	positive regulation of transforming growth factor beta receptor signaling pathway	9	4	1.01	0.01235
GO:1900225	regulation of NLRP3 inflammasome complex assembly	9	4	1.01	0.01235
GO:0021522	spinal cord motor neuron differentiation	9	4	1.01	0.01235
GO:0039008	pronephric nephron tubule morphogenesis	3	3	0.34	0.01248
GO:0010193	response to ozone	2	2	0.22	0.01251
GO:0010288	response to lead ion	2	2	0.22	0.01251
GO:0070434	positive regulation of nucleotide-binding oligomerization domain containing 2 signaling pathway	2	2	0.22	0.01251
GO:0042074	cell migration involved in gastrulation	2	2	0.22	0.01251
GO:0042481	regulation of odontogenesis	2	2	0.22	0.01251
GO:0055093	response to hyperoxia	2	2	0.22	0.01251
GO:0072196	proximal/distal pattern formation involved in pronephric nephron development	2	2	0.22	0.01251
GO:0036334	epidermal stem cell homeostasis	2	2	0.22	0.01251
GO:0061198	fungiform papilla formation	2	2	0.22	0.01251
GO:0042531	positive regulation of tyrosine phosphorylation of STAT protein	2	2	0.22	0.01251
GO:0061590	calcium activated phosphatidylcholine scrambling	2	2	0.22	0.01251
GO:0061591	calcium activated galactosylceramide scrambling	2	2	0.22	0.01251
GO:0060020	Bergmann glial cell differentiation	2	2	0.22	0.01251
GO:0009454	aerotaxis	2	2	0.22	0.01251
GO:0030334	regulation of cell migration	116	23	12.98	0.01284
GO:0038061	non-canonical NF-kappaB signal transduction	19	6	2.13	0.01451
GO:0008217	regulation of blood pressure	14	5	1.57	0.01462
GO:0051642	centrosome localization	14	5	1.57	0.01462
GO:0060122	inner ear receptor cell stereocilium organization	10	4	1.12	0.01879
GO:0048662	negative regulation of smooth muscle cell proliferation	10	4	1.12	0.01879
GO:0001764	neuron migration	28	8	3.13	0.0208
GO:0051101	regulation of DNA binding	8	4	0.9	0.02147
GO:0035633	maintenance of blood-brain barrier	6	3	0.67	0.02153
GO:0019896	axonal transport of mitochondrion	6	3	0.67	0.02153
GO:0042475	odontogenesis of dentin-containing tooth	6	3	0.67	0.02153
GO:0007214	gamma-aminobutyric acid signaling pathway	6	3	0.67	0.02153
GO:0051571	positive regulation of histone H3-K4 methylation	6	3	0.67	0.02153
GO:0043923	positive regulation by host of viral transcription	6	3	0.67	0.02153
GO:0051301	cell division	304	51	34.02	0.02257
GO:1902075	cellular response to salt	34	9	3.8	0.02572
GO:0045995	regulation of embryonic development	36	9	4.03	0.02576
GO:1900182	positive regulation of protein localization to nucleus	16	5	1.79	0.02642
GO:0042048	olfactory behavior	11	4	1.23	0.02697
GO:0007059	chromosome segregation	167	32	18.69	0.03003
GO:0030030	cell projection organization	476	149	53.27	0.03058
GO:0001843	neural tube closure	17	5	1.9	0.03408
GO:0019048	modulation by virus of host process	17	8	1.9	0.03433
GO:0017121	plasma membrane phospholipid scrambling	5	4	0.56	0.03457
GO:0009649	entrainment of circadian clock	7	3	0.78	0.03458
GO:1902455	negative regulation of stem cell population maintenance	7	3	0.78	0.03458
GO:0006306	DNA methylation	7	3	0.78	0.03458
GO:0048854	brain morphogenesis	7	3	0.78	0.03458
GO:0002168	instar larval development	7	4	0.78	0.03459
GO:0019262	N-acetylneuraminate catabolic process	3	2	0.34	0.03473
GO:0035609	C-terminal protein deglutamylation	3	2	0.34	0.03473
GO:1901642	nucleoside transmembrane transport	3	2	0.34	0.03473
GO:0060411	cardiac septum morphogenesis	3	2	0.34	0.03473
GO:0006929	substrate-dependent cell migration	3	2	0.34	0.03473
GO:2000050	regulation of non-canonical Wnt signaling pathway	3	2	0.34	0.03473
GO:0120222	regulation of blastocyst development	3	2	0.34	0.03473
GO:0060768	regulation of epithelial cell proliferation involved in prostate gland development	3	2	0.34	0.03473
GO:0072003	kidney rudiment formation	3	2	0.34	0.03473
GO:1902043	positive regulation of extrinsic apoptotic signaling pathway via death domain receptors	3	2	0.34	0.03473
GO:0032238	adenosine transport	3	2	0.34	0.03473
GO:0036372	opsin transport	3	2	0.34	0.03473
GO:0021794	thalamus development	3	2	0.34	0.03473
GO:0065001	specification of axis polarity	3	2	0.34	0.03473
GO:2000769	regulation of establishment or maintenance of cell polarity regulating cell shape	3	2	0.34	0.03473
GO:0035340	inosine transport	3	2	0.34	0.03473
GO:0071139	resolution of recombination intermediates	3	2	0.34	0.03473
GO:0072205	metanephric collecting duct development	3	2	0.34	0.03473
GO:0021871	forebrain regionalization	3	2	0.34	0.03473
GO:0035456	response to interferon-beta	3	2	0.34	0.03473
GO:0072720	response to dithiothreitol	3	2	0.34	0.03473
GO:0051764	actin crosslink formation	3	2	0.34	0.03473
GO:1903791	uracil transmembrane transport	3	2	0.34	0.03473
GO:1903716	guanine transmembrane transport	3	2	0.34	0.03473
GO:1904526	regulation of microtubule binding	3	2	0.34	0.03473
GO:0015861	cytidine transport	3	2	0.34	0.03473
GO:0015862	uridine transport	3	2	0.34	0.03473
GO:0010378	temperature compensation of the circadian clock	3	2	0.34	0.03473
GO:0010457	centriole-centriole cohesion	3	2	0.34	0.03473
GO:0007097	nuclear migration	12	4	1.34	0.03695
GO:0046068	cGMP metabolic process	57	11	6.38	0.04856
GO:0010761	fibroblast migration	13	4	1.45	0.04878
GO:0045910	negative regulation of DNA recombination	13	4	1.45	0.04878
GO:0006584	catecholamine metabolic process	13	4	1.45	0.04878

### Sheet: Cluster_5
GO.ID	Term	Annotated	Significant	Expected	weight
GO:0042254	ribosome biogenesis	236	101	23.15	< 1e-30
GO:1901862	negative regulation of muscle tissue development	4	4	0.39	9.2e-05
GO:1902570	protein localization to nucleolus	10	6	0.98	0.00013
GO:0043327	chemotaxis to cAMP	14	7	1.37	0.00016
GO:0007288	sperm axoneme assembly	15	7	1.47	0.00027
GO:0006356	regulation of transcription by RNA polymerase I	17	7	1.67	0.00068
GO:0034227	tRNA thio-modification	3	3	0.29	0.00094
GO:0032447	protein urmylation	3	3	0.29	0.00094
GO:0042795	snRNA transcription by RNA polymerase II	3	3	0.29	0.00094
GO:0045760	positive regulation of action potential	3	3	0.29	0.00094
GO:2001169	regulation of ATP biosynthetic process	3	3	0.29	0.00094
GO:0032486	Rap protein signal transduction	6	4	0.59	0.00117
GO:0010613	positive regulation of cardiac muscle hypertrophy	7	4	0.69	0.00252
GO:0031167	rRNA methylation	16	6	1.57	0.00295
GO:1901522	positive regulation of transcription from RNA polymerase II promoter involved in cellular response to chemical stimulus	4	3	0.39	0.00349
GO:0033137	negative regulation of peptidyl-serine phosphorylation	4	3	0.39	0.00349
GO:0106070	regulation of adenylate cyclase-activating G protein-coupled receptor signaling pathway	8	4	0.78	0.00466
GO:0140207	tripeptide import across plasma membrane	13	5	1.28	0.0059
GO:0030587	sorocarp development	84	16	8.24	0.00699
GO:0061028	establishment of endothelial barrier	5	3	0.49	0.00808
GO:0098696	regulation of neurotransmitter receptor localization to postsynaptic specialization membrane	5	3	0.49	0.00808
GO:0046697	decidualization	5	3	0.49	0.00808
GO:0006857	oligopeptide transport	37	11	3.63	0.00823
GO:0010460	positive regulation of heart rate	3	3	0.29	0.00959
GO:0010162	seed dormancy process	2	2	0.2	0.00961
GO:0098967	exocytic insertion of neurotransmitter receptor to postsynaptic membrane	2	2	0.2	0.00961
GO:0030536	larval feeding behavior	2	2	0.2	0.00961
GO:0009960	endosperm development	2	2	0.2	0.00961
GO:0003208	cardiac ventricle morphogenesis	2	2	0.2	0.00961
GO:0042796	snRNA transcription by RNA polymerase III	2	2	0.2	0.00961
GO:0032754	positive regulation of interleukin-5 production	2	2	0.2	0.00961
GO:0072160	nephron tubule epithelial cell differentiation	2	2	0.2	0.00961
GO:0043520	regulation of myosin II filament assembly	2	2	0.2	0.00961
GO:0072740	cellular response to anisomycin	2	2	0.2	0.00961
GO:0140986	G protein-coupled chemorepellent receptor signaling pathway	2	2	0.2	0.00961
GO:1901723	negative regulation of cell proliferation involved in kidney development	2	2	0.2	0.00961
GO:0002098	tRNA wobble uridine modification	15	5	1.47	0.01166
GO:2000177	regulation of neural precursor cell proliferation	13	5	1.28	0.01186
GO:0048008	platelet-derived growth factor receptor signaling pathway	10	4	0.98	0.0119
GO:0097009	energy homeostasis	10	4	0.98	0.0119
GO:0099504	synaptic vesicle cycle	47	10	4.61	0.01237
GO:0031646	positive regulation of nervous system process	8	5	0.78	0.01487
GO:0010665	regulation of cardiac muscle cell apoptotic process	6	3	0.59	0.01499
GO:1902004	positive regulation of amyloid-beta formation	6	3	0.59	0.01499
GO:0007270	neuron-neuron synaptic transmission	6	3	0.59	0.01499
GO:0032024	positive regulation of insulin secretion	16	5	1.57	0.01562
GO:0140053	mitochondrial gene expression	35	9	3.43	0.01587
GO:0003352	regulation of cilium movement	22	6	2.16	0.01652
GO:0140206	dipeptide import across plasma membrane	22	6	2.16	0.01652
GO:0030150	protein import into mitochondrial matrix	11	4	1.08	0.01728
GO:0006359	regulation of transcription by RNA polymerase III	11	4	1.08	0.01728
GO:0007018	microtubule-based movement	245	42	24.04	0.01875
GO:0035627	ceramide transport	12	4	1.18	0.02394
GO:2000378	negative regulation of reactive oxygen species metabolic process	12	4	1.18	0.02394
GO:0018200	peptidyl-glutamic acid modification	11	4	1.08	0.02428
GO:0009214	cyclic nucleotide catabolic process	7	3	0.69	0.02434
GO:0035065	regulation of histone acetylation	7	3	0.69	0.02434
GO:0015798	myo-inositol transport	7	3	0.69	0.02434
GO:0015835	peptidoglycan transport	7	3	0.69	0.02434
GO:0045599	negative regulation of fat cell differentiation	7	3	0.69	0.02434
GO:0071456	cellular response to hypoxia	25	7	2.45	0.02504
GO:0016310	phosphorylation	497	70	48.76	0.02603
GO:0018023	peptidyl-lysine trimethylation	4	3	0.39	0.02688
GO:0000389	mRNA 3'-splice site recognition	3	2	0.29	0.02696
GO:0071044	histone mRNA catabolic process	3	2	0.29	0.02696
GO:0002357	defense response to tumor cell	3	2	0.29	0.02696
GO:0090513	L-histidine transmembrane import into vacuole	3	2	0.29	0.02696
GO:0090514	L-tyrosine transmembrane import into vacuole	3	2	0.29	0.02696
GO:0090515	L-glutamate transmembrane import into vacuole	3	2	0.29	0.02696
GO:0090516	L-serine transmembrane import into vacuole	3	2	0.29	0.02696
GO:0090518	L-arginine transmembrane import into vacuole	3	2	0.29	0.02696
GO:0003418	growth plate cartilage chondrocyte differentiation	3	2	0.29	0.02696
GO:0042269	regulation of natural killer cell mediated cytotoxicity	3	2	0.29	0.02696
GO:0071498	cellular response to fluid shear stress	3	2	0.29	0.02696
GO:0007419	ventral cord development	3	2	0.29	0.02696
GO:0045329	carnitine biosynthetic process	3	2	0.29	0.02696
GO:0070900	mitochondrial tRNA modification	3	2	0.29	0.02696
GO:1901481	L-glutamate import involved in cellular response to nitrogen starvation	3	2	0.29	0.02696
GO:1901482	L-lysine import into vacuole involved in cellular response to nitrogen starvation	3	2	0.29	0.02696
GO:0036265	RNA (guanine-N7)-methylation	3	2	0.29	0.02696
GO:1901856	negative regulation of cellular respiration	3	2	0.29	0.02696
GO:1904357	negative regulation of telomere maintenance via telomere lengthening	13	4	1.28	0.03196
GO:0051898	negative regulation of phosphatidylinositol 3-kinase/protein kinase B signal transduction	13	4	1.28	0.03196
GO:0071277	cellular response to calcium ion	19	5	1.86	0.03253
GO:0070373	negative regulation of ERK1 and ERK2 cascade	8	3	0.78	0.03615
GO:0031062	positive regulation of histone methylation	8	3	0.78	0.03615
GO:0060216	definitive hemopoiesis	8	3	0.78	0.03615
GO:0086004	regulation of cardiac muscle cell contraction	8	3	0.78	0.03615
GO:0051591	response to cAMP	20	5	1.96	0.03998
GO:0048701	embryonic cranial skeleton morphogenesis	14	4	1.37	0.04137
